# CDK4/6 Inhibition Uncovers Subtype-Specific Vulnerabilities and Immune-Related Responses in Esophageal Squamous Cell Carcinoma

**DOI:** 10.1101/2025.09.12.673056

**Authors:** Fabiana Moresi, Diego Japon Ruiz, Matteo Serra, Marta Avalos Moreno, Eloine Garcia, Katia Coulonval, Andrea Pavesi, Benjamin Beck, Xavier Bisteau

## Abstract

Esophageal squamous cell carcinoma (eSCC) is a highly aggressive malignancy with poor prognosis and limited therapeutic options. Although immune checkpoint inhibitors such as nivolumab, have shown clinical benefit, particularly in patients with high PD-L1 expression, this subgroup represents only a small fraction of eSCC cases. CDK4/6 inhibitors such as palbociclib have only been tested as second-line agents in eSCC, often in combination with EGFR inhibitors, with minimal benefit.

Our study evaluates palbociclib as a first-line therapy in treatment-naive eSCC models. Using a panel of 22 eSCC cell lines with integrated multi-omics and phenotypic assays, we identified three response subtypes, resistant, delayed and arrested, correlated to Rb-pathway status. Interestingly, in delayed responders, palbociclib induced replication stress, DNA damage, and unprotected micronuclei enriched for cGAS, triggering activation of interferon-stimulated genes. Consistent with this, palbociclib enhanced immune cell infiltration in delayed eSCC spheroids within a preclinical vascularized 3D microfluidic system.

Our study demonstrates that first-line palbociclib treatment unmasks intrinsic vulnerabilities in the CDK4/6-Rb axis and triggers innate immune activation in molecularly defined eSCC. Using a translationally relevant 3D vascularized microfluidic system, we provide evidence that early CDK4/6 inhibition not only stall cancer cell growth but also promotes immune cells recruitment.

In conclusion, our study identifies palbociclib as a viable first-line therapeutic candidate in selected eSCC patients and uncover its immunomodulatory potential.

**Significance:** These findings support further research into CDK4/6 inhibition as first-line treatment for eSCC and highlight its potential to influence the tumor immune microenvironment in ways that could improve responses to combination therapies.
