## Supplemental Table 1 for "CDK4/6 Inhibition Uncovers Subtype-Specific Vulnerabilities and Immune-Related Responses in Esophageal Squamous Cell Carcinoma"

### Sheet: Sheet1
Cell Line	MORPHOLOGY	MEDIUM	PATIENT SEX	PATIENT AGE	LOCATION	Pre-Treatment?
COLO-680N	Adherent, epitheloid cells growing in monolayers	90% RPMI + 10% FBS + 1% PenStrep	FEMALE	57	NA	NO
KYSE-30	Adherent, epitheloid cells growing in monolayers	45% RPMI + 45% Ham's F12 + 5-10% FBS + 1% PenStrep	MALE	64	middle intra-thoracic esophagus	NO
KYSE-70	Adherent, epitheloid cells growing in monolayers	90% RPMI + 10% FBS + 1% PenStrep	MALE	77	Lower thoracic esophagus	NO
KYSE-140	Adherent cells growing as monolayer with the tendency to pile up	90% RPMI + 10% FBS + 1% PenStrep	MALE	54	middle intra-thoracic esophagus	NO
KYSE-150	Adherent, epitheloid cells growing in monolayers	49% RPMI + 49% Ham's F12 + 2% FBS + 1% PenStrep	FEMALE	49	cervical esophagus	Radiotherapy
KYSE-180	Adherent, epitheloid cells growing in monolayers	90% RPMI + 10% FBS + 1% PenStrep	MALE	53	Lower thoracic esophagus	NO
KYSE-270	Adherent, epitheloid cells growing in monolayers	49% RPMI 1640 + 49% Ham's F12 + 2% FBS + 1% PenStrep	MALE	79	middle intra-thoracic esophagus	NO
KYSE-410	Adherent, epitheloid cells growing in monolayers	90% RPMI + 10% FBS + 1% PenStrep	MALE	51	cervical esophagus	NO
KYSE-450	Adherent, epitheloid cells growing in monolayers	45% RPMI + 45% Ham's F12 + 10% FBS + 1% PenStrep	MALE	59	Lower thoracic esophagus	NO
KYSE-510	Adherent, epitheloid cells growing as monolayer with multilayer foci	90% RPMI + 10% FBS + 1% PenStrep	FEMALE	67	cervical esophagus	Cisplatin and Radiotherapy
KYSE-520	Adherent, epitheloid cells growing as monolayer, occasional giant cells present (ca. 1%)	90% RPMI + 10% FBS + 1% PenStrep	FEMALE	58	lower intra-thoracic esophagus	NO
ECGI-10	Adherent, epitheloid cells growing as monolayer	Ham's F12 90% + 10% FBS + 1%PenStrep	MALE	65	NA	NO
TE-1	Adherent, epitheloid cells growing as monolayer	90% RPMI + 10% FBS + 1% PenStrep	MALE	NA	Lower thoracic esophagus	NO
TE-4	Adherent, epitheloid cells growing as monolayer	90% RPMI + 10% FBS + 1% PenStrep	FEMALE	NA	Middle thoracic esophagus	NO
TE-5	Adherent, epitheloid cells growing as monolayer	90% RPMI + 10% FBS + 1% PenStrep	FEMALE	NA	upper thoracic esophagus	NO
TE-6	Adherent, epitheloid cells growing as monolayer with the tendency to pile up	90% RPMI + 10% FBS + 1% PenStrep	MALE	NA	Lower thoracic esophagus	NO
TE-8	Adherent, epitheloid cells growing as monolayer	90% RPMI + 10% FBS + 1% PenStrep	MALE	NA	Lower thoracic esophagus	NO
TE-9	Adherent, epitheloid cells growing as monolayer	90% RPMI + 10% FBS + 1% PenStrep	MALE	NA	Pleural effusion	NO
TE-10	Adherent, epitheloid cells growing as monolayer	90% RPMI + 10% FBS + 1% PenStrep	MALE	NA	upper thoracic esophagus	NO
TE-11	Adherent, epitheloid cells growing as monolayer	90% RPMI + 10% FBS + 1% PenStrep	MALE	58	Lower thoracic esophagus	NO
TE-14	Adherent, epitheloid cells growing as monolayer with the tendency to pile up	90% RPMI + 10% FBS + 1% PenStrep	MALE	57	upper thoracic esophagus	NO
TE-15	Adherent, epitheloid cells growing as monolayer with the tendency to pile up	90% RPMI + 10% FBS + 1% PenStrep	FEMALE	58	Middle thoracic esophagus	NO
