## Supplemental Table 2 for "CDK4/6 Inhibition Uncovers Subtype-Specific Vulnerabilities and Immune-Related Responses in Esophageal Squamous Cell Carcinoma"

### Sheet: Table2_matherias_and methods
Target	Source	Company	Catalog No.
Primary antibody
HSP90	Mouse	BD	610419
Rb	Mouse	BD	554136
p-RB	Rabbit	Cell Signaling Technology	8516
CDK4	Rabbit	Cell Signaling Technology	12790
CDK6	Rabbit	Santa Cruz	177
Cyclin D1	Mouse	Abcam	187364
Cyclin D3	Mouse	Santa Cruz	56308
Cyclin E	Mouse	Invitrogen	MA5-14336
Cyclin A	Mouse	Santa Cruz	53232
Cyclin B1	Mouse	Santa Cruz	245
CDK2	Rabbit	Santa Cruz Biotechnology	6248
p16 CDKN2A	Mouse	Abcam	117443
p53	Mouse	Santa Cruz Biotechnology	126
TP63	Rabbit	Abcam	124762
cGAS	Mouse	Cell Signaling Technology	15102S
STING	Rabbit	Cell Signaling Technology	13647
TBK1/NAK	Rabbit	Cell Signaling Technology	3504
IRF3	Rabbit	Cell Signaling Technology	4302
IRF3 phospho S396	Rabbit	Cell Signaling Technology	4947
pIRF3 (Ser396)	Rabbit	Cell Signaling Technology	29047
pIRF3 (Ser386)	Rabbit	Cell Signaling Technology	37829
phospho-TBK1/NAK (S172)	Rabbit	Cell Signaling Technology	5483
BrdU	Mouse	Bio-Rad	MCA6144
Lamin A/C	Mouse	Santa Cruz	376248
Phospho-Histone H2A.X (Ser139)	Rabbit	Cell Signaling Technology	9718
CD45 (YAML501.4)	Rat	Invitrogen	MA5-17687
CD31	Mouse	BD Pharmingen	555444
Secondary antibody
anti-rabbit Alexa Fluor 488	Donkey	Jackson ImmunoResearch	711-545-152
anti-mouse Alexa Fluor 488	Goat	Jackson ImmunoResearch	115-545-003
anti-mouse Alexa Fluor 647	Goat	Jackson ImmunoResearch	115-357-062
Anti-mouse IgG, HRP-linked Antibody	Horse	Cell Signaling Technology	7076
Anti-rabbit IgG, HRP-linked Antibody	Goat	Cell Signaling Technology	7074
Anti-Rat IgG (H+L), Alexa Fluor 555	Goat	ThermoFischer scientific	A48263
Anti-Mouse IgG1,Alexa Fluor 647	Goat	ThermoFischer scientific	A-21240
